# The Gfr uptake system provides a context-dependent fitness advantage to *Salmonella* Typhimurium SL1344 during the initial gut colonization phase

**DOI:** 10.1101/2025.05.06.652348

**Authors:** Lea Fuchs, Cora Lisbeth Dieterich, Elena Melgarejo Ros, Philipp Keller, Leanid Laganenka, Christopher Schubert, Julia A. Vorholt, Jörn Piel, Wolf-Dietrich Hardt, Bidong D. Nguyen

## Abstract

*Salmonella enterica* serovar Typhimurium (*S*. Tm) is a major cause of foodborne diarrhea. However, in healthy individuals, the microbiota typically restricts the growth of incoming pathogens, a protective mechanism termed colonization resistance (CR). To circumvent CR, *Salmonella* strains can utilize private nutrients that remain untapped by the resident microbiota. However, the metabolic pathways and environmental niches promoting pathogen growth are still not completely understood. Here, we investigate the significance of the *gfr* operon in gut colonization of *S*. Tm, which is essential for the utilization of fructoselysine (FL) and glucoselysine (GL). These Amadori compounds are present in heated foods with high protein and carbohydrate contents, particularly in Western-type diets. We detected FL in both mouse chow and the intestinal tract of mice and showed that *gfr* mutants are attenuated during the initial phase of colonization in the murine model. Experiments in gnotobiotic mice and competition experiments with *Escherichia coli* suggest that *gfr*-dependent fitness advantage is context-dependent. We conclude that dietary Amadori products like FL can support *S*. Tm gut colonization, depending on the metabolic capacities of the microbiota.
