## Supplementary Table 1 Strains_plasmids_primers for "The Gfr uptake system provides a context-dependent fitness advantage to *Salmonella* Typhimurium SL1344 during the initial gut colonization phase"

### Sheet: strains and plasmids
Strain or plasmid	Source	Identifier	Strain designation in manuscript text
S. Tm SB300 (SL1344 re-isolate)	(Hoiseth & Stocker, 1981)	SB300
S. Tm WITS 1:aphT	this study	M3147	WT
S. Tm ΔSL1344_4466 WITS2:aphT	this study	Z3282	ΔgfrA
S. Tm ΔSL1344_4467 WITS11:aphT	this study	Z3283	ΔgfrB
S. Tm ΔSL1344_4469 WITS17:cat	this study	Z5517	ΔgfrD
S. Tm ΔSL1344_4470 WITS19:cat	this study	Z5519	ΔgfrE
S. Tm ΔSL1344_4471 WITS21:cat	this study	Z5521	ΔgfrF
S. Tm Δgfr:cat WITS13:aphT I	this study	Z7294	Δgfr
S. Tm ΔSL1344_4466:cat pZ5506 + WITS13:aphT	this study; pZ5506 is derived from pWKS30 (Wang & Kushner, 1991)	T550	ΔgfrA pgfrA+
S. Tm ΔlysP-WISH25	this study	T3033	ΔlysP
S. Tm ΔcadB-WISH3	this study	T3034	ΔcadB
S. Tm ΔargT-WISH40	this study	T3037	ΔargT
S. Tm ΔlysP:cat ΔcadB ΔargT:aphT-WISH28	this study	T3044	ΔlysPΔcadBΔargT
S. Tm ΔlysPΔcadB ΔargT Δgfr:aphT-WISH114	this study	T3042	ΔlysPΔcadBΔargTΔgfr
S. Tm ΔlysA-WISH10	this study	T3036	ΔlysA
S. Tm ΔldcC ΔcadA-WISH9	this study	T3035	ΔldcCΔcadA
S. Tm WISH119	Schubert et al, 2025	T3052	WT
S. Tm WISH115	Schubert et al, 2025	T3053	WT
S. Tm WISH194	Schubert et al, 2025	T3054	WT
S. Tm WISH205	Schubert et al, 2025	T3055	WT
S. Tm WISH206	Schubert et al, 2025	T3056	WT
S. Tm WISH207	Schubert et al, 2025	T3057	WT
E. coli strain Z1331	Wotzka et al. 2018	Z1331	E. coli WT
E. coli Z1331 yidX-bla frl::aphT	Laganenka et al. 2022	Z7822	E. coli Δfrl
E. coli DH5α	Wertz J., The Coli Genetic Stock Center (CGSC)	-
pCP20	Cherepanov & Wackernagel, 1995	-
pKD46	Datsenko & Wanner, 2000	-
pKD3	Datsenko & Wanner, 2000	-
pKD4	Datsenko & Wanner, 2000	-

### Sheet: primers
Primer	Sequence 5'-3'	Purpose
∆4469_fw	CAACCGGCACCTGCGCAAGGAGCGTCTCATGACGATGAAGATATGAATATCCTCCTTAGTTCC	construction of ΔgfrD strain
∆4469_rev	TAATATAGGTCAGCATGGTTGGTGACATTGTGTATCCCTC TGTGTAGGCTGGAGCTGCTTC	construction of ΔgfrD strain
∆4471_rev	AGCGCCATCAGGCACTGTATATGCTACACGCCCCTTTCTG ATATGAATATCCTCCTTAGTTCC	construction of Δgfr strain
∆4466_fw	GCTCTCTTTTATCACAGTGGAATGTGTTTTAGAGGTCAGG TGTGTAGGCTGGAGCTGCTTC	construction of Δgfr strain
Pgfr NotI fw	TAA GCA GCG GCC GC CTA TTT CCC TCT GTT AAC CCG	consruction of complementation plasmid pgfrA+
gfrA EcoRI rev	TGC TTA GAA TTC TTA AAA ATC TTT ATC GCT TTG	consruction of complementation plasmid pgfrA+
